# Integration of whole genome sequencing and transcriptomics reveals a complex picture of insecticide resistance in the major malaria vector *Anopheles coluzzii*

**DOI:** 10.1101/2021.08.21.457189

**Authors:** VA Ingham, JA Tennessen, ER Lucas, S Elg, H Carrington-Yates, J Carson, WM Guelbeogo, N Sagnon, G Hughes, E Heinz, DE Neafsey, H Ranson

**Affiliations:** Vector Biology Department, Liverpool School of Tropical Medicine, Liverpool, L35QA, UK; Parasitology Unit, Universitätsklinikum Heidelberg, Im Neuenheimer Feld 324, 69120 Heidelberg, Germany; The Broad Institute, 415 Main St, Cambridge, MA 02142, USA; Harvard TH Chan School of Public Health, 677 Huntington Avenue, Boston, MA 02115, USA; The Centre National de Recherche et de Formation sur le Paludisme, 2208 Ougadougou, Burkina Faso

## Abstract

Insecticide resistance is a major threat to gains in malaria control, which have been stalling and potentially reversing since 2015. Studies into the causal mechanisms of insecticide resistance are painting an increasingly complicated picture, underlining the need to design and implement targeted studies on this phenotype. In this study, we compare three populations of the major malaria vector *An. coluzzii*: a susceptible and two resistant colonies with the same genetic background. The original colonised resistant population rapidly lost resistance over a 6-month period, a subset of this population was reselected with pyrethroids a third population of this colony that did not lose resistance was also available. The original resistant, susceptible and re-selected colonies were subject to RNAseq and whole genome sequencing, which identified a number of changes across the transcriptome and genome linked with resistance. Firstly, an increase in the expression of genes within the oxidative phosphorylation pathway were seen in both resistant populations compared to the susceptible control; this translated phenotypically through an increased respiratory rate, indicating that elevated metabolism is linked directly with resistance. Genome sequencing highlighted several blocks clearly associated with resistance, including the 2Rb inversion. Finally, changes in the microbiome profile were seen, indicating that the microbial composition may play a role in the resistance phenotype. Taken together, this study reveals a highly complicated phenotype in which multiple transcriptomic, genomic and microbiome changes combine to result in insecticide resistance.
