## Supplementary Table 2 for "Integration of whole genome sequencing and transcriptomics reveals a complex picture of insecticide resistance in the major malaria vector *Anopheles coluzzii*"

### Sheet: Sheet1
Supplementary Table 2: RNAseq data for the genes found to be duplicated within this population. Gene ID, adjusted p and fold change for the original population compared to the susceptible population and adjusted p and fold change for the reselected compared to the susceptible population. Duplication ID taken from Lucas et al.
Gene ID	Adjusted p Original	Fold Change Original	Adjusted p Reselected	Fold Change Reselected		Duplication
CYP6AA1	5.11e-09	2.24	0.14	1.26		Cyp6aap_Dup10
COEAE60	0.00113	5.08	0.28	1.85		Cyp6aap_Dup10
CYP6P15P	0.000317	5.42	0.0112	3.41		Cyp6aap_Dup10
CYP6AA2	1.71e-07	2.29	0.53	1.13		Cyp6aap_Dup10
GSTE2	0.0445	0.72	0.81	0.95		GSTue_Dup1
GSTE4	1.11e-07	4.18	0.95	1.03		GSTue_Dup1
