## Supplementary Table 3 for "Integration of whole genome sequencing and transcriptomics reveals a complex picture of insecticide resistance in the major malaria vector *Anopheles coluzzii*"

### Sheet: Sheet1
Supplementary Table 3: Description of GWAS-related SNPs and RNAseq block
TAB INFORMATION
SNPEff: Predicted SNP changes of each significant SNP in the GWAS, including chromosome, position, ref allele, alternative allele and a description of putatuive changes
RNAseq: Contiguous block of 6 transripts showing differential expression in the 2L block

### Sheet: SNPEff
#CHROM	POS	REF	ALT	SNPEff prediction
2L	2920946	G	C	ANN=C|missense_variant|MODERATE|AGAP004734|AGAP004734|transcript|AGAP004734-RA.2|protein_coding|5/5|c.5007C>G|p.His1669Gln|5007/5461|5007/5457|1669/1818||,C|downstream_gene_variant|MODIFIER|AGAP004733|AGAP004733|transcript|AGAP004733-RA.2|protein_coding||c.*1082G>C|||||1082|
2L	2921319	A	G	ANN=G|missense_variant|MODERATE|AGAP004734|AGAP004734|transcript|AGAP004734-RA.2|protein_coding|5/5|c.4634T>C|p.Ile1545Thr|4634/5461|4634/5457|1545/1818||,G|downstream_gene_variant|MODIFIER|AGAP004733|AGAP004733|transcript|AGAP004733-RA.2|protein_coding||c.*1455A>G|||||1455|
2L	2921500	GTT	G	ANN=G|downstream_gene_variant|MODIFIER|AGAP004733|AGAP004733|transcript|AGAP004733-RA.2|protein_coding||c.*1637_*1638delTT|||||1637|,G|intron_variant|MODIFIER|AGAP004734|AGAP004734|transcript|AGAP004734-RA.2|protein_coding|4/4|c.4467-16_4467-15delAA||||||
2L	2921511	A	AAT	ANN=AAT|downstream_gene_variant|MODIFIER|AGAP004733|AGAP004733|transcript|AGAP004733-RA.2|protein_coding||c.*1647_*1648insAT|||||1648|,AAT|intron_variant|MODIFIER|AGAP004734|AGAP004734|transcript|AGAP004734-RA.2|protein_coding|4/4|c.4467-26_4467-25insAT||||||
2L	2921517	A	G	ANN=G|downstream_gene_variant|MODIFIER|AGAP004733|AGAP004733|transcript|AGAP004733-RA.2|protein_coding||c.*1653A>G|||||1653|,G|intron_variant|MODIFIER|AGAP004734|AGAP004734|transcript|AGAP004734-RA.2|protein_coding|4/4|c.4467-31T>C||||||
2L	2921559	T	C	ANN=C|downstream_gene_variant|MODIFIER|AGAP004733|AGAP004733|transcript|AGAP004733-RA.2|protein_coding||c.*1695T>C|||||1695|,C|intron_variant|MODIFIER|AGAP004734|AGAP004734|transcript|AGAP004734-RA.2|protein_coding|4/4|c.4466+27A>G||||||
2L	2921873	A	G	ANN=G|synonymous_variant|LOW|AGAP004734|AGAP004734|transcript|AGAP004734-RA.2|protein_coding|3/5|c.4266T>C|p.Phe1422Phe|4266/5461|4266/5457|1422/1818||,G|downstream_gene_variant|MODIFIER|AGAP004733|AGAP004733|transcript|AGAP004733-RA.2|protein_coding||c.*2009A>G|||||2009|
2L	2923447	C	T	ANN=T|downstream_gene_variant|MODIFIER|AGAP004733|AGAP004733|transcript|AGAP004733-RA.2|protein_coding||c.*3583C>T|||||3583|,T|intron_variant|MODIFIER|AGAP004734|AGAP004734|transcript|AGAP004734-RA.2|protein_coding|2/4|c.4186-1494G>A||||||
2L	2923780	C	A	ANN=A|downstream_gene_variant|MODIFIER|AGAP004733|AGAP004733|transcript|AGAP004733-RA.2|protein_coding||c.*3916C>A|||||3916|,A|intron_variant|MODIFIER|AGAP004734|AGAP004734|transcript|AGAP004734-RA.2|protein_coding|2/4|c.4186-1827G>T||||||
2L	2923874	A	G	ANN=G|downstream_gene_variant|MODIFIER|AGAP004733|AGAP004733|transcript|AGAP004733-RA.2|protein_coding||c.*4010A>G|||||4010|,G|intron_variant|MODIFIER|AGAP004734|AGAP004734|transcript|AGAP004734-RA.2|protein_coding|2/4|c.4186-1921T>C||||||
2L	2924970	AGCAG	A	ANN=A|intron_variant|MODIFIER|AGAP004734|AGAP004734|transcript|AGAP004734-RA.2|protein_coding|2/4|c.4185+1450_4185+1453delCTGC||||||
2L	2925337	A	C	ANN=C|intron_variant|MODIFIER|AGAP004734|AGAP004734|transcript|AGAP004734-RA.2|protein_coding|2/4|c.4185+1087T>G||||||
2L	2925431	G	A	ANN=A|intron_variant|MODIFIER|AGAP004734|AGAP004734|transcript|AGAP004734-RA.2|protein_coding|2/4|c.4185+993C>T||||||
2L	2925675	C	A	ANN=A|intron_variant|MODIFIER|AGAP004734|AGAP004734|transcript|AGAP004734-RA.2|protein_coding|2/4|c.4185+749G>T||||||
2L	2925843	G	A	ANN=A|intron_variant|MODIFIER|AGAP004734|AGAP004734|transcript|AGAP004734-RA.2|protein_coding|2/4|c.4185+581C>T||||||
2L	2926242	T	G	ANN=G|intron_variant|MODIFIER|AGAP004734|AGAP004734|transcript|AGAP004734-RA.2|protein_coding|2/4|c.4185+182A>C||||||
2L	2926584	T	G	ANN=G|intron_variant|MODIFIER|AGAP004734|AGAP004734|transcript|AGAP004734-RA.2|protein_coding|1/4|c.4060-35A>C||||||
2L	2926926	T	A	ANN=A|missense_variant|MODERATE|AGAP004734|AGAP004734|transcript|AGAP004734-RA.2|protein_coding|1/5|c.3763A>T|p.Met1255Leu|3763/5461|3763/5457|1255/1818||
2L	2927173	A	C	ANN=C|synonymous_variant|LOW|AGAP004734|AGAP004734|transcript|AGAP004734-RA.2|protein_coding|1/5|c.3516T>G|p.Ala1172Ala|3516/5461|3516/5457|1172/1818||
2L	2927662	G	A	ANN=A|synonymous_variant|LOW|AGAP004734|AGAP004734|transcript|AGAP004734-RA.2|protein_coding|1/5|c.3027C>T|p.Thr1009Thr|3027/5461|3027/5457|1009/1818||
2L	2928373	T	C	ANN=C|synonymous_variant|LOW|AGAP004734|AGAP004734|transcript|AGAP004734-RA.2|protein_coding|1/5|c.2316A>G|p.Gln772Gln|2316/5461|2316/5457|772/1818||
2L	2929179	G	T	ANN=T|missense_variant|MODERATE|AGAP004734|AGAP004734|transcript|AGAP004734-RA.2|protein_coding|1/5|c.1510C>A|p.Pro504Thr|1510/5461|1510/5457|504/1818||
2L	2929196	G	T	ANN=T|missense_variant|MODERATE|AGAP004734|AGAP004734|transcript|AGAP004734-RA.2|protein_coding|1/5|c.1493C>A|p.Pro498Gln|1493/5461|1493/5457|498/1818||
2L	2929401	G	A	ANN=A|missense_variant|MODERATE|AGAP004734|AGAP004734|transcript|AGAP004734-RA.2|protein_coding|1/5|c.1288C>T|p.Pro430Ser|1288/5461|1288/5457|430/1818||
2L	2929767	GCTGTGCCTGTGCCTGTACCTGTACATGTAC	G	ANN=G|conservative_inframe_deletion|MODERATE|AGAP004734|AGAP004734|transcript|AGAP004734-RA.2|protein_coding|1/5|c.892_921delGTACATGTACAGGTACAGGCACAGGCACAG|p.Val298_Gln307del|921/5461|892/5457|298/1818||
2L	2929853	G	T	ANN=T|missense_variant|MODERATE|AGAP004734|AGAP004734|transcript|AGAP004734-RA.2|protein_coding|1/5|c.836C>A|p.Pro279Gln|836/5461|836/5457|279/1818||
2L	2929858	G	C	ANN=C|missense_variant|MODERATE|AGAP004734|AGAP004734|transcript|AGAP004734-RA.2|protein_coding|1/5|c.831C>G|p.His277Gln|831/5461|831/5457|277/1818||
2L	2930932	G	A	ANN=A|upstream_gene_variant|MODIFIER|AGAP004734|AGAP004734|transcript|AGAP004734-RA.2|protein_coding||c.-244C>T|||||244|,A|intergenic_region|MODIFIER|AGAP004734-AGAP004735|AGAP004734-AGAP004735|intergenic_region|AGAP004734-AGAP004735|||n.2930932G>A||||||
2L	2931107	C	G	ANN=G|upstream_gene_variant|MODIFIER|AGAP004734|AGAP004734|transcript|AGAP004734-RA.2|protein_coding||c.-419G>C|||||419|,G|intergenic_region|MODIFIER|AGAP004734-AGAP004735|AGAP004734-AGAP004735|intergenic_region|AGAP004734-AGAP004735|||n.2931107C>G||||||
2L	2931193	T	A	ANN=A|upstream_gene_variant|MODIFIER|AGAP004734|AGAP004734|transcript|AGAP004734-RA.2|protein_coding||c.-505A>T|||||505|,A|intergenic_region|MODIFIER|AGAP004734-AGAP004735|AGAP004734-AGAP004735|intergenic_region|AGAP004734-AGAP004735|||n.2931193T>A||||||
2L	2931403	T	C	ANN=C|upstream_gene_variant|MODIFIER|AGAP004734|AGAP004734|transcript|AGAP004734-RA.2|protein_coding||c.-715A>G|||||715|,C|intergenic_region|MODIFIER|AGAP004734-AGAP004735|AGAP004734-AGAP004735|intergenic_region|AGAP004734-AGAP004735|||n.2931403T>C||||||
2L	2931551	G	T	ANN=T|upstream_gene_variant|MODIFIER|AGAP004734|AGAP004734|transcript|AGAP004734-RA.2|protein_coding||c.-863C>A|||||863|,T|intergenic_region|MODIFIER|AGAP004734-AGAP004735|AGAP004734-AGAP004735|intergenic_region|AGAP004734-AGAP004735|||n.2931551G>T||||||
2L	2931561	G	GT	ANN=GT|upstream_gene_variant|MODIFIER|AGAP004734|AGAP004734|transcript|AGAP004734-RA.2|protein_coding||c.-874_-873insA|||||874|,GT|intergenic_region|MODIFIER|AGAP004734-AGAP004735|AGAP004734-AGAP004735|intergenic_region|AGAP004734-AGAP004735|||n.2931561_2931562insT||||||
2L	2931563	A	T	ANN=T|upstream_gene_variant|MODIFIER|AGAP004734|AGAP004734|transcript|AGAP004734-RA.2|protein_coding||c.-875T>A|||||875|,T|intergenic_region|MODIFIER|AGAP004734-AGAP004735|AGAP004734-AGAP004735|intergenic_region|AGAP004734-AGAP004735|||n.2931563A>T||||||
2L	2931976	G	T	ANN=T|upstream_gene_variant|MODIFIER|AGAP004734|AGAP004734|transcript|AGAP004734-RA.2|protein_coding||c.-1288C>A|||||1288|,T|intergenic_region|MODIFIER|AGAP004734-AGAP004735|AGAP004734-AGAP004735|intergenic_region|AGAP004734-AGAP004735|||n.2931976G>T||||||
2L	2935113	C	G	ANN=G|upstream_gene_variant|MODIFIER|AGAP004734|AGAP004734|transcript|AGAP004734-RA.2|protein_coding||c.-4425G>C|||||4425|,G|intergenic_region|MODIFIER|AGAP004734-AGAP004735|AGAP004734-AGAP004735|intergenic_region|AGAP004734-AGAP004735|||n.2935113C>G||||||
2L	2935238	A	G	ANN=G|upstream_gene_variant|MODIFIER|AGAP004734|AGAP004734|transcript|AGAP004734-RA.2|protein_coding||c.-4550T>C|||||4550|,G|intergenic_region|MODIFIER|AGAP004734-AGAP004735|AGAP004734-AGAP004735|intergenic_region|AGAP004734-AGAP004735|||n.2935238A>G||||||
2L	2935502	A	T	ANN=T|upstream_gene_variant|MODIFIER|AGAP004734|AGAP004734|transcript|AGAP004734-RA.2|protein_coding||c.-4814T>A|||||4814|,T|intergenic_region|MODIFIER|AGAP004734-AGAP004735|AGAP004734-AGAP004735|intergenic_region|AGAP004734-AGAP004735|||n.2935502A>T||||||
2L	2935559	GAATTTTTA	G	ANN=G|upstream_gene_variant|MODIFIER|AGAP004734|AGAP004734|transcript|AGAP004734-RA.2|protein_coding||c.-4879_-4872delTAAAAATT|||||4872|,G|intergenic_region|MODIFIER|AGAP004734-AGAP004735|AGAP004734-AGAP004735|intergenic_region|AGAP004734-AGAP004735|||n.2935560_2935567delAATTTTTA||||||
2L	2935674	T	C	ANN=C|upstream_gene_variant|MODIFIER|AGAP004734|AGAP004734|transcript|AGAP004734-RA.2|protein_coding||c.-4986A>G|||||4986|,C|intergenic_region|MODIFIER|AGAP004734-AGAP004735|AGAP004734-AGAP004735|intergenic_region|AGAP004734-AGAP004735|||n.2935674T>C||||||
2L	2935750	G	T	ANN=T|intergenic_region|MODIFIER|AGAP004734-AGAP004735|AGAP004734-AGAP004735|intergenic_region|AGAP004734-AGAP004735|||n.2935750G>T||||||
2L	2935943	A	G	ANN=G|intergenic_region|MODIFIER|AGAP004734-AGAP004735|AGAP004734-AGAP004735|intergenic_region|AGAP004734-AGAP004735|||n.2935943A>G||||||
2L	2935979	A	T	ANN=T|intergenic_region|MODIFIER|AGAP004734-AGAP004735|AGAP004734-AGAP004735|intergenic_region|AGAP004734-AGAP004735|||n.2935979A>T||||||
2L	2936238	C	T	ANN=T|intergenic_region|MODIFIER|AGAP004734-AGAP004735|AGAP004734-AGAP004735|intergenic_region|AGAP004734-AGAP004735|||n.2936238C>T||||||
2L	2936260	C	T	ANN=T|intergenic_region|MODIFIER|AGAP004734-AGAP004735|AGAP004734-AGAP004735|intergenic_region|AGAP004734-AGAP004735|||n.2936260C>T||||||
2L	2936830	G	A	ANN=A|intergenic_region|MODIFIER|AGAP004734-AGAP004735|AGAP004734-AGAP004735|intergenic_region|AGAP004734-AGAP004735|||n.2936830G>A||||||
2L	2937067	C	T	ANN=T|intergenic_region|MODIFIER|AGAP004734-AGAP004735|AGAP004734-AGAP004735|intergenic_region|AGAP004734-AGAP004735|||n.2937067C>T||||||
2L	2937128	C	T	ANN=T|intergenic_region|MODIFIER|AGAP004734-AGAP004735|AGAP004734-AGAP004735|intergenic_region|AGAP004734-AGAP004735|||n.2937128C>T||||||
2L	2938569	GATC	G	ANN=G|intergenic_region|MODIFIER|AGAP004734-AGAP004735|AGAP004734-AGAP004735|intergenic_region|AGAP004734-AGAP004735|||n.2938570_2938572delATC||||||
2L	2938756	A	T	ANN=T|intergenic_region|MODIFIER|AGAP004734-AGAP004735|AGAP004734-AGAP004735|intergenic_region|AGAP004734-AGAP004735|||n.2938756A>T||||||
2L	2938803	T	A	ANN=A|intergenic_region|MODIFIER|AGAP004734-AGAP004735|AGAP004734-AGAP004735|intergenic_region|AGAP004734-AGAP004735|||n.2938803T>A||||||
2L	2938916	G	A	ANN=A|intergenic_region|MODIFIER|AGAP004734-AGAP004735|AGAP004734-AGAP004735|intergenic_region|AGAP004734-AGAP004735|||n.2938916G>A||||||
2L	2939116	T	G	ANN=G|intergenic_region|MODIFIER|AGAP004734-AGAP004735|AGAP004734-AGAP004735|intergenic_region|AGAP004734-AGAP004735|||n.2939116T>G||||||
2L	2939117	G	A	ANN=A|intergenic_region|MODIFIER|AGAP004734-AGAP004735|AGAP004734-AGAP004735|intergenic_region|AGAP004734-AGAP004735|||n.2939117G>A||||||
2L	2939613	A	T	ANN=T|intergenic_region|MODIFIER|AGAP004734-AGAP004735|AGAP004734-AGAP004735|intergenic_region|AGAP004734-AGAP004735|||n.2939613A>T||||||
2L	2939614	G	C	ANN=C|intergenic_region|MODIFIER|AGAP004734-AGAP004735|AGAP004734-AGAP004735|intergenic_region|AGAP004734-AGAP004735|||n.2939614G>C||||||
2L	2939637	T	A	ANN=A|intergenic_region|MODIFIER|AGAP004734-AGAP004735|AGAP004734-AGAP004735|intergenic_region|AGAP004734-AGAP004735|||n.2939637T>A||||||
2L	2939730	T	G	ANN=G|intergenic_region|MODIFIER|AGAP004734-AGAP004735|AGAP004734-AGAP004735|intergenic_region|AGAP004734-AGAP004735|||n.2939730T>G||||||
2L	2939767	A	G	ANN=G|intergenic_region|MODIFIER|AGAP004734-AGAP004735|AGAP004734-AGAP004735|intergenic_region|AGAP004734-AGAP004735|||n.2939767A>G||||||
2L	2939985	A	ACATCAT	ANN=ACATCAT|intergenic_region|MODIFIER|AGAP004734-AGAP004735|AGAP004734-AGAP004735|intergenic_region|AGAP004734-AGAP004735|||n.2939985_2939986insCATCAT||||||
2L	2940317	C	T	ANN=T|intergenic_region|MODIFIER|AGAP004734-AGAP004735|AGAP004734-AGAP004735|intergenic_region|AGAP004734-AGAP004735|||n.2940317C>T||||||
2L	2940337	T	G	ANN=G|intergenic_region|MODIFIER|AGAP004734-AGAP004735|AGAP004734-AGAP004735|intergenic_region|AGAP004734-AGAP004735|||n.2940337T>G||||||
2L	2940365	GGCCGACACT	G	ANN=G|intergenic_region|MODIFIER|AGAP004734-AGAP004735|AGAP004734-AGAP004735|intergenic_region|AGAP004734-AGAP004735|||n.2940366_2940374delGCCGACACT||||||
2L	2940440	G	C	ANN=C|intergenic_region|MODIFIER|AGAP004734-AGAP004735|AGAP004734-AGAP004735|intergenic_region|AGAP004734-AGAP004735|||n.2940440G>C||||||
2L	2940959	G	A	ANN=A|intergenic_region|MODIFIER|AGAP004734-AGAP004735|AGAP004734-AGAP004735|intergenic_region|AGAP004734-AGAP004735|||n.2940959G>A||||||
2L	2941142	C	A	ANN=A|intergenic_region|MODIFIER|AGAP004734-AGAP004735|AGAP004734-AGAP004735|intergenic_region|AGAP004734-AGAP004735|||n.2941142C>A||||||
2L	2941149	G	T	ANN=T|intergenic_region|MODIFIER|AGAP004734-AGAP004735|AGAP004734-AGAP004735|intergenic_region|AGAP004734-AGAP004735|||n.2941149G>T||||||
2L	2941310	C	A	ANN=A|intergenic_region|MODIFIER|AGAP004734-AGAP004735|AGAP004734-AGAP004735|intergenic_region|AGAP004734-AGAP004735|||n.2941310C>A||||||
2L	2941542	G	C	ANN=C|intergenic_region|MODIFIER|AGAP004734-AGAP004735|AGAP004734-AGAP004735|intergenic_region|AGAP004734-AGAP004735|||n.2941542G>C||||||
2L	2941647	G	A	ANN=A|intergenic_region|MODIFIER|AGAP004734-AGAP004735|AGAP004734-AGAP004735|intergenic_region|AGAP004734-AGAP004735|||n.2941647G>A||||||
2L	2941693	G	A	ANN=A|intergenic_region|MODIFIER|AGAP004734-AGAP004735|AGAP004734-AGAP004735|intergenic_region|AGAP004734-AGAP004735|||n.2941693G>A||||||
2L	2941748	A	G	ANN=G|intergenic_region|MODIFIER|AGAP004734-AGAP004735|AGAP004734-AGAP004735|intergenic_region|AGAP004734-AGAP004735|||n.2941748A>G||||||
2L	2941836	AT	A	ANN=A|intergenic_region|MODIFIER|AGAP004734-AGAP004735|AGAP004734-AGAP004735|intergenic_region|AGAP004734-AGAP004735|||n.2941837delT||||||
2L	2941856	T	A	ANN=A|intergenic_region|MODIFIER|AGAP004734-AGAP004735|AGAP004734-AGAP004735|intergenic_region|AGAP004734-AGAP004735|||n.2941856T>A||||||
2L	2941963	A	C	ANN=C|intergenic_region|MODIFIER|AGAP004734-AGAP004735|AGAP004734-AGAP004735|intergenic_region|AGAP004734-AGAP004735|||n.2941963A>C||||||
2L	2942056	A	ATT	ANN=ATT|intergenic_region|MODIFIER|AGAP004734-AGAP004735|AGAP004734-AGAP004735|intergenic_region|AGAP004734-AGAP004735|||n.2942056_2942057insTT||||||
2L	2942070	T	TGG	ANN=TGG|intergenic_region|MODIFIER|AGAP004734-AGAP004735|AGAP004734-AGAP004735|intergenic_region|AGAP004734-AGAP004735|||n.2942070_2942071insGG||||||
2L	2942072	C	G	ANN=G|intergenic_region|MODIFIER|AGAP004734-AGAP004735|AGAP004734-AGAP004735|intergenic_region|AGAP004734-AGAP004735|||n.2942072C>G||||||
2L	2942073	AC	A	ANN=A|intergenic_region|MODIFIER|AGAP004734-AGAP004735|AGAP004734-AGAP004735|intergenic_region|AGAP004734-AGAP004735|||n.2942074delC||||||
2L	2942118	A	C	ANN=C|intergenic_region|MODIFIER|AGAP004734-AGAP004735|AGAP004734-AGAP004735|intergenic_region|AGAP004734-AGAP004735|||n.2942118A>C||||||
2L	2942165	T	C	ANN=C|intergenic_region|MODIFIER|AGAP004734-AGAP004735|AGAP004734-AGAP004735|intergenic_region|AGAP004734-AGAP004735|||n.2942165T>C||||||
2L	2942515	T	G	ANN=G|intergenic_region|MODIFIER|AGAP004734-AGAP004735|AGAP004734-AGAP004735|intergenic_region|AGAP004734-AGAP004735|||n.2942515T>G||||||
2L	2943224	AGGTC	A	ANN=A|intergenic_region|MODIFIER|AGAP004734-AGAP004735|AGAP004734-AGAP004735|intergenic_region|AGAP004734-AGAP004735|||n.2943225_2943228delGGTC||||||
2L	2943381	C	T	ANN=T|intergenic_region|MODIFIER|AGAP004734-AGAP004735|AGAP004734-AGAP004735|intergenic_region|AGAP004734-AGAP004735|||n.2943381C>T||||||
2L	2944599	G	T	ANN=T|intergenic_region|MODIFIER|AGAP004734-AGAP004735|AGAP004734-AGAP004735|intergenic_region|AGAP004734-AGAP004735|||n.2944599G>T||||||
2L	2944926	C	T	ANN=T|intergenic_region|MODIFIER|AGAP004734-AGAP004735|AGAP004734-AGAP004735|intergenic_region|AGAP004734-AGAP004735|||n.2944926C>T||||||
2L	2945014	G	T	ANN=T|intergenic_region|MODIFIER|AGAP004734-AGAP004735|AGAP004734-AGAP004735|intergenic_region|AGAP004734-AGAP004735|||n.2945014G>T||||||
2L	2945022	T	C	ANN=C|intergenic_region|MODIFIER|AGAP004734-AGAP004735|AGAP004734-AGAP004735|intergenic_region|AGAP004734-AGAP004735|||n.2945022T>C||||||
2L	2945026	G	A	ANN=A|intergenic_region|MODIFIER|AGAP004734-AGAP004735|AGAP004734-AGAP004735|intergenic_region|AGAP004734-AGAP004735|||n.2945026G>A||||||
2L	2945232	C	G	ANN=G|intergenic_region|MODIFIER|AGAP004734-AGAP004735|AGAP004734-AGAP004735|intergenic_region|AGAP004734-AGAP004735|||n.2945232C>G||||||
2L	2945241	A	T	ANN=T|intergenic_region|MODIFIER|AGAP004734-AGAP004735|AGAP004734-AGAP004735|intergenic_region|AGAP004734-AGAP004735|||n.2945241A>T||||||
2L	2945478	C	T	ANN=T|intergenic_region|MODIFIER|AGAP004734-AGAP004735|AGAP004734-AGAP004735|intergenic_region|AGAP004734-AGAP004735|||n.2945478C>T||||||
2L	2945593	A	ACTACC	ANN=ACTACC|intergenic_region|MODIFIER|AGAP004734-AGAP004735|AGAP004734-AGAP004735|intergenic_region|AGAP004734-AGAP004735|||n.2945593_2945594insCTACC||||||
2L	2945599	G	A	ANN=A|intergenic_region|MODIFIER|AGAP004734-AGAP004735|AGAP004734-AGAP004735|intergenic_region|AGAP004734-AGAP004735|||n.2945599G>A||||||
2L	2945609	T	C	ANN=C|intergenic_region|MODIFIER|AGAP004734-AGAP004735|AGAP004734-AGAP004735|intergenic_region|AGAP004734-AGAP004735|||n.2945609T>C||||||
2L	2945632	C	G	ANN=G|intergenic_region|MODIFIER|AGAP004734-AGAP004735|AGAP004734-AGAP004735|intergenic_region|AGAP004734-AGAP004735|||n.2945632C>G||||||
2L	2945703	C	A	ANN=A|intergenic_region|MODIFIER|AGAP004734-AGAP004735|AGAP004734-AGAP004735|intergenic_region|AGAP004734-AGAP004735|||n.2945703C>A||||||
2L	2945741	C	T	ANN=T|intergenic_region|MODIFIER|AGAP004734-AGAP004735|AGAP004734-AGAP004735|intergenic_region|AGAP004734-AGAP004735|||n.2945741C>T||||||
2L	2945793	G	T	ANN=T|intergenic_region|MODIFIER|AGAP004734-AGAP004735|AGAP004734-AGAP004735|intergenic_region|AGAP004734-AGAP004735|||n.2945793G>T||||||
2L	2951209	T	A	ANN=A|intergenic_region|MODIFIER|AGAP004734-AGAP004735|AGAP004734-AGAP004735|intergenic_region|AGAP004734-AGAP004735|||n.2951209T>A||||||
2L	2951517	G	T	ANN=T|intergenic_region|MODIFIER|AGAP004734-AGAP004735|AGAP004734-AGAP004735|intergenic_region|AGAP004734-AGAP004735|||n.2951517G>T||||||
2L	2951523	G	GCCCCATTTTGTCCCGTT	ANN=GCCCCATTTTGTCCCGTT|intergenic_region|MODIFIER|AGAP004734-AGAP004735|AGAP004734-AGAP004735|intergenic_region|AGAP004734-AGAP004735|||n.2951523_2951524insCCCCATTTTGTCCCGTT||||||
2L	2951528	A	AAAATAGCATCACGGTC	ANN=AAAATAGCATCACGGTC|intergenic_region|MODIFIER|AGAP004734-AGAP004735|AGAP004734-AGAP004735|intergenic_region|AGAP004734-AGAP004735|||n.2951528_2951529insAAATAGCATCACGGTC||||||
2L	2951684	C	T	ANN=T|intergenic_region|MODIFIER|AGAP004734-AGAP004735|AGAP004734-AGAP004735|intergenic_region|AGAP004734-AGAP004735|||n.2951684C>T||||||
2L	2951685	A	T	ANN=T|intergenic_region|MODIFIER|AGAP004734-AGAP004735|AGAP004734-AGAP004735|intergenic_region|AGAP004734-AGAP004735|||n.2951685A>T||||||
2L	2951931	CA	C	ANN=C|intergenic_region|MODIFIER|AGAP004734-AGAP004735|AGAP004734-AGAP004735|intergenic_region|AGAP004734-AGAP004735|||n.2951932delA||||||
2L	2951937	GT	G	ANN=G|intergenic_region|MODIFIER|AGAP004734-AGAP004735|AGAP004734-AGAP004735|intergenic_region|AGAP004734-AGAP004735|||n.2951938delT||||||
2L	2951947	T	C	ANN=C|intergenic_region|MODIFIER|AGAP004734-AGAP004735|AGAP004734-AGAP004735|intergenic_region|AGAP004734-AGAP004735|||n.2951947T>C||||||
2L	2952105	AACAATAGTCTAGGAAATTACTCCGCAGAGAGGCC	A	ANN=A|intergenic_region|MODIFIER|AGAP004734-AGAP004735|AGAP004734-AGAP004735|intergenic_region|AGAP004734-AGAP004735|||n.2952106_2952139delACAATAGTCTAGGAAATTACTCCGCAGAGAGGCC||||||
2L	2952151	G	T	ANN=T|intergenic_region|MODIFIER|AGAP004734-AGAP004735|AGAP004734-AGAP004735|intergenic_region|AGAP004734-AGAP004735|||n.2952151G>T||||||
2L	2952210	A	T	ANN=T|intergenic_region|MODIFIER|AGAP004734-AGAP004735|AGAP004734-AGAP004735|intergenic_region|AGAP004734-AGAP004735|||n.2952210A>T||||||
2L	2952211	T	A	ANN=A|intergenic_region|MODIFIER|AGAP004734-AGAP004735|AGAP004734-AGAP004735|intergenic_region|AGAP004734-AGAP004735|||n.2952211T>A||||||
2L	2952226	C	T	ANN=T|intergenic_region|MODIFIER|AGAP004734-AGAP004735|AGAP004734-AGAP004735|intergenic_region|AGAP004734-AGAP004735|||n.2952226C>T||||||
2L	2952345	G	T	ANN=T|intergenic_region|MODIFIER|AGAP004734-AGAP004735|AGAP004734-AGAP004735|intergenic_region|AGAP004734-AGAP004735|||n.2952345G>T||||||
2L	2952400	A	G	ANN=G|intergenic_region|MODIFIER|AGAP004734-AGAP004735|AGAP004734-AGAP004735|intergenic_region|AGAP004734-AGAP004735|||n.2952400A>G||||||
2L	2952413	T	A	ANN=A|intergenic_region|MODIFIER|AGAP004734-AGAP004735|AGAP004734-AGAP004735|intergenic_region|AGAP004734-AGAP004735|||n.2952413T>A||||||
2L	2952440	G	GA	ANN=GA|intergenic_region|MODIFIER|AGAP004734-AGAP004735|AGAP004734-AGAP004735|intergenic_region|AGAP004734-AGAP004735|||n.2952440_2952441insA||||||
2L	2952619	T	C	ANN=C|intergenic_region|MODIFIER|AGAP004734-AGAP004735|AGAP004734-AGAP004735|intergenic_region|AGAP004734-AGAP004735|||n.2952619T>C||||||
2L	2952787	G	T	ANN=T|intergenic_region|MODIFIER|AGAP004734-AGAP004735|AGAP004734-AGAP004735|intergenic_region|AGAP004734-AGAP004735|||n.2952787G>T||||||
2L	2952988	T	G	ANN=G|intergenic_region|MODIFIER|AGAP004734-AGAP004735|AGAP004734-AGAP004735|intergenic_region|AGAP004734-AGAP004735|||n.2952988T>G||||||
2L	2953014	T	A	ANN=A|intergenic_region|MODIFIER|AGAP004734-AGAP004735|AGAP004734-AGAP004735|intergenic_region|AGAP004734-AGAP004735|||n.2953014T>A||||||
2L	2953467	T	G	ANN=G|intergenic_region|MODIFIER|AGAP004734-AGAP004735|AGAP004734-AGAP004735|intergenic_region|AGAP004734-AGAP004735|||n.2953467T>G||||||
2L	2953679	C	A	ANN=A|intergenic_region|MODIFIER|AGAP004734-AGAP004735|AGAP004734-AGAP004735|intergenic_region|AGAP004734-AGAP004735|||n.2953679C>A||||||
2L	2954398	A	C	ANN=C|intergenic_region|MODIFIER|AGAP004734-AGAP004735|AGAP004734-AGAP004735|intergenic_region|AGAP004734-AGAP004735|||n.2954398A>C||||||
2L	2954626	A	AT	ANN=AT|intergenic_region|MODIFIER|AGAP004734-AGAP004735|AGAP004734-AGAP004735|intergenic_region|AGAP004734-AGAP004735|||n.2954626_2954627insT||||||
2L	2954851	T	A	ANN=A|intergenic_region|MODIFIER|AGAP004734-AGAP004735|AGAP004734-AGAP004735|intergenic_region|AGAP004734-AGAP004735|||n.2954851T>A||||||
2L	2955019	T	A	ANN=A|intergenic_region|MODIFIER|AGAP004734-AGAP004735|AGAP004734-AGAP004735|intergenic_region|AGAP004734-AGAP004735|||n.2955019T>A||||||
2L	2956363	T	A	ANN=A|intergenic_region|MODIFIER|AGAP004734-AGAP004735|AGAP004734-AGAP004735|intergenic_region|AGAP004734-AGAP004735|||n.2956363T>A||||||
2L	2956377	C	T	ANN=T|intergenic_region|MODIFIER|AGAP004734-AGAP004735|AGAP004734-AGAP004735|intergenic_region|AGAP004734-AGAP004735|||n.2956377C>T||||||
2L	2956832	A	AAT	ANN=AAT|intergenic_region|MODIFIER|AGAP004734-AGAP004735|AGAP004734-AGAP004735|intergenic_region|AGAP004734-AGAP004735|||n.2956832_2956833insAT||||||
2L	2956871	C	A	ANN=A|intergenic_region|MODIFIER|AGAP004734-AGAP004735|AGAP004734-AGAP004735|intergenic_region|AGAP004734-AGAP004735|||n.2956871C>A||||||
2L	2957305	C	T	ANN=T|intergenic_region|MODIFIER|AGAP004734-AGAP004735|AGAP004734-AGAP004735|intergenic_region|AGAP004734-AGAP004735|||n.2957305C>T||||||
2L	2957573	C	A	ANN=A|intergenic_region|MODIFIER|AGAP004734-AGAP004735|AGAP004734-AGAP004735|intergenic_region|AGAP004734-AGAP004735|||n.2957573C>A||||||
2L	2957738	G	A	ANN=A|intergenic_region|MODIFIER|AGAP004734-AGAP004735|AGAP004734-AGAP004735|intergenic_region|AGAP004734-AGAP004735|||n.2957738G>A||||||
2L	2957936	GGCCGTTTGGCTGAAAT	G	ANN=G|intergenic_region|MODIFIER|AGAP004734-AGAP004735|AGAP004734-AGAP004735|intergenic_region|AGAP004734-AGAP004735|||n.2957937_2957952delGCCGTTTGGCTGAAAT||||||
2L	2957954	AGC	A	ANN=A|intergenic_region|MODIFIER|AGAP004734-AGAP004735|AGAP004734-AGAP004735|intergenic_region|AGAP004734-AGAP004735|||n.2957955_2957956delGC||||||
2L	2957958	T	A	ANN=A|intergenic_region|MODIFIER|AGAP004734-AGAP004735|AGAP004734-AGAP004735|intergenic_region|AGAP004734-AGAP004735|||n.2957958T>A||||||
2L	2957959	CTTTG	C	ANN=C|intergenic_region|MODIFIER|AGAP004734-AGAP004735|AGAP004734-AGAP004735|intergenic_region|AGAP004734-AGAP004735|||n.2957960_2957963delTTTG||||||
2L	2957964	T	A	ANN=A|intergenic_region|MODIFIER|AGAP004734-AGAP004735|AGAP004734-AGAP004735|intergenic_region|AGAP004734-AGAP004735|||n.2957964T>A||||||
2L	2957997	T	A	ANN=A|intergenic_region|MODIFIER|AGAP004734-AGAP004735|AGAP004734-AGAP004735|intergenic_region|AGAP004734-AGAP004735|||n.2957997T>A||||||
2L	2958202	G	A	ANN=A|intergenic_region|MODIFIER|AGAP004734-AGAP004735|AGAP004734-AGAP004735|intergenic_region|AGAP004734-AGAP004735|||n.2958202G>A||||||
2L	2958229	G	A	ANN=A|intergenic_region|MODIFIER|AGAP004734-AGAP004735|AGAP004734-AGAP004735|intergenic_region|AGAP004734-AGAP004735|||n.2958229G>A||||||
2L	2958241	TAAGGTCGA	T	ANN=T|intergenic_region|MODIFIER|AGAP004734-AGAP004735|AGAP004734-AGAP004735|intergenic_region|AGAP004734-AGAP004735|||n.2958242_2958249delAAGGTCGA||||||
2L	2958385	T	C	ANN=C|intergenic_region|MODIFIER|AGAP004734-AGAP004735|AGAP004734-AGAP004735|intergenic_region|AGAP004734-AGAP004735|||n.2958385T>C||||||
2L	2958577	A	T	ANN=T|intergenic_region|MODIFIER|AGAP004734-AGAP004735|AGAP004734-AGAP004735|intergenic_region|AGAP004734-AGAP004735|||n.2958577A>T||||||
2L	2958843	A	C	ANN=C|intergenic_region|MODIFIER|AGAP004734-AGAP004735|AGAP004734-AGAP004735|intergenic_region|AGAP004734-AGAP004735|||n.2958843A>C||||||
2L	2958996	C	A	ANN=A|intergenic_region|MODIFIER|AGAP004734-AGAP004735|AGAP004734-AGAP004735|intergenic_region|AGAP004734-AGAP004735|||n.2958996C>A||||||
2L	2959038	T	A	ANN=A|intergenic_region|MODIFIER|AGAP004734-AGAP004735|AGAP004734-AGAP004735|intergenic_region|AGAP004734-AGAP004735|||n.2959038T>A||||||
2L	2959039	G	C	ANN=C|intergenic_region|MODIFIER|AGAP004734-AGAP004735|AGAP004734-AGAP004735|intergenic_region|AGAP004734-AGAP004735|||n.2959039G>C||||||
2L	2959656	CT	C	ANN=C|intergenic_region|MODIFIER|AGAP004734-AGAP004735|AGAP004734-AGAP004735|intergenic_region|AGAP004734-AGAP004735|||n.2959657delT||||||
2L	2960092	C	T	ANN=T|intergenic_region|MODIFIER|AGAP004734-AGAP004735|AGAP004734-AGAP004735|intergenic_region|AGAP004734-AGAP004735|||n.2960092C>T||||||
2L	2960115	C	T	ANN=T|intergenic_region|MODIFIER|AGAP004734-AGAP004735|AGAP004734-AGAP004735|intergenic_region|AGAP004734-AGAP004735|||n.2960115C>T||||||
2L	2960541	G	C	ANN=C|intergenic_region|MODIFIER|AGAP004734-AGAP004735|AGAP004734-AGAP004735|intergenic_region|AGAP004734-AGAP004735|||n.2960541G>C||||||
2L	2961014	C	G	ANN=G|downstream_gene_variant|MODIFIER|AGAP004735|AGAP004735|transcript|AGAP004735-RA.3|protein_coding||c.*4799G>C|||||4725|,G|intergenic_region|MODIFIER|AGAP004734-AGAP004735|AGAP004734-AGAP004735|intergenic_region|AGAP004734-AGAP004735|||n.2961014C>G||||||
2L	2961077	A	T	ANN=T|downstream_gene_variant|MODIFIER|AGAP004735|AGAP004735|transcript|AGAP004735-RA.3|protein_coding||c.*4736T>A|||||4662|,T|intergenic_region|MODIFIER|AGAP004734-AGAP004735|AGAP004734-AGAP004735|intergenic_region|AGAP004734-AGAP004735|||n.2961077A>T||||||
2L	2961229	T	A	ANN=A|downstream_gene_variant|MODIFIER|AGAP004735|AGAP004735|transcript|AGAP004735-RA.3|protein_coding||c.*4584A>T|||||4510|,A|intergenic_region|MODIFIER|AGAP004734-AGAP004735|AGAP004734-AGAP004735|intergenic_region|AGAP004734-AGAP004735|||n.2961229T>A||||||
2L	2961231	T	A	ANN=A|downstream_gene_variant|MODIFIER|AGAP004735|AGAP004735|transcript|AGAP004735-RA.3|protein_coding||c.*4582A>T|||||4508|,A|intergenic_region|MODIFIER|AGAP004734-AGAP004735|AGAP004734-AGAP004735|intergenic_region|AGAP004734-AGAP004735|||n.2961231T>A||||||
2L	2961605	A	G	ANN=G|downstream_gene_variant|MODIFIER|AGAP004735|AGAP004735|transcript|AGAP004735-RA.3|protein_coding||c.*4208T>C|||||4134|,G|intergenic_region|MODIFIER|AGAP004734-AGAP004735|AGAP004734-AGAP004735|intergenic_region|AGAP004734-AGAP004735|||n.2961605A>G||||||
2L	2963421	A	T	ANN=T|downstream_gene_variant|MODIFIER|AGAP004735|AGAP004735|transcript|AGAP004735-RA.3|protein_coding||c.*2392T>A|||||2318|,T|intergenic_region|MODIFIER|AGAP004734-AGAP004735|AGAP004734-AGAP004735|intergenic_region|AGAP004734-AGAP004735|||n.2963421A>T||||||
2L	2963525	A	G	ANN=G|upstream_gene_variant|MODIFIER|AGAP004736|AGAP004736|transcript|AGAP004736-RA.2|protein_coding||c.-5241A>G|||||4959|,G|downstream_gene_variant|MODIFIER|AGAP004735|AGAP004735|transcript|AGAP004735-RA.3|protein_coding||c.*2288T>C|||||2214|,G|intergenic_region|MODIFIER|AGAP004734-AGAP004735|AGAP004734-AGAP004735|intergenic_region|AGAP004734-AGAP004735|||n.2963525A>G||||||
2L	2964065	G	C	ANN=C|upstream_gene_variant|MODIFIER|AGAP004736|AGAP004736|transcript|AGAP004736-RA.2|protein_coding||c.-4701G>C|||||4419|,C|downstream_gene_variant|MODIFIER|AGAP004735|AGAP004735|transcript|AGAP004735-RA.3|protein_coding||c.*1748C>G|||||1674|,C|intergenic_region|MODIFIER|AGAP004734-AGAP004735|AGAP004734-AGAP004735|intergenic_region|AGAP004734-AGAP004735|||n.2964065G>C||||||
2L	2964779	C	T	ANN=T|upstream_gene_variant|MODIFIER|AGAP004736|AGAP004736|transcript|AGAP004736-RA.2|protein_coding||c.-3987C>T|||||3705|,T|downstream_gene_variant|MODIFIER|AGAP004735|AGAP004735|transcript|AGAP004735-RA.3|protein_coding||c.*1034G>A|||||960|,T|intergenic_region|MODIFIER|AGAP004734-AGAP004735|AGAP004734-AGAP004735|intergenic_region|AGAP004734-AGAP004735|||n.2964779C>T||||||
2L	2966395	A	G	ANN=G|missense_variant|MODERATE|AGAP004735|AGAP004735|transcript|AGAP004735-RA.3|protein_coding|2/4|c.979T>C|p.Cys327Arg|1029/1495|979/1371|327/456||,G|upstream_gene_variant|MODIFIER|AGAP004736|AGAP004736|transcript|AGAP004736-RA.2|protein_coding||c.-2371A>G|||||2089|,G|upstream_gene_variant|MODIFIER|AGAP004737|AGAP004737|transcript|AGAP004737-RA.3|protein_coding||c.-4374A>G|||||4202|
2L	2966573	G	A	ANN=A|synonymous_variant|LOW|AGAP004735|AGAP004735|transcript|AGAP004735-RA.3|protein_coding|2/4|c.801C>T|p.Val267Val|851/1495|801/1371|267/456||,A|upstream_gene_variant|MODIFIER|AGAP004736|AGAP004736|transcript|AGAP004736-RA.2|protein_coding||c.-2193G>A|||||1911|,A|upstream_gene_variant|MODIFIER|AGAP004737|AGAP004737|transcript|AGAP004737-RA.3|protein_coding||c.-4196G>A|||||4024|
2L	2967445	G	A	ANN=A|5_prime_UTR_variant|MODIFIER|AGAP004735|AGAP004735|transcript|AGAP004735-RA.3|protein_coding|1/4|c.-10C>T|||||10|,A|upstream_gene_variant|MODIFIER|AGAP004736|AGAP004736|transcript|AGAP004736-RA.2|protein_coding||c.-1321G>A|||||1039|,A|upstream_gene_variant|MODIFIER|AGAP004737|AGAP004737|transcript|AGAP004737-RA.3|protein_coding||c.-3324G>A|||||3152|
2L	2967565	C	A	ANN=A|upstream_gene_variant|MODIFIER|AGAP004735|AGAP004735|transcript|AGAP004735-RA.3|protein_coding||c.-130G>T|||||80|,A|upstream_gene_variant|MODIFIER|AGAP004736|AGAP004736|transcript|AGAP004736-RA.2|protein_coding||c.-1201C>A|||||919|,A|upstream_gene_variant|MODIFIER|AGAP004737|AGAP004737|transcript|AGAP004737-RA.3|protein_coding||c.-3204C>A|||||3032|,A|intergenic_region|MODIFIER|AGAP004735-AG…
2L	2972546	G	T	ANN=T|3_prime_UTR_variant|MODIFIER|AGAP004737|AGAP004737|transcript|AGAP004737-RA.3|protein_coding|6/6|c.*111G>T|||||111|,T|upstream_gene_variant|MODIFIER|AGAP004739|AGAP004739|transcript|AGAP004739-RA.3|protein_coding||c.-3673G>T|||||3565|,T|downstream_gene_variant|MODIFIER|AGAP004736|AGAP004736|transcript|AGAP004736-RA.2|protein_coding||c.*2732G>T|||||2570|,T|downstream_gene_variant|MODIFIER|AG…
2L	2972547	T	TGAATCA	ANN=TGAATCA|3_prime_UTR_variant|MODIFIER|AGAP004737|AGAP004737|transcript|AGAP004737-RA.3|protein_coding|6/6|c.*112_*113insGAATCA|||||113|,TGAATCA|upstream_gene_variant|MODIFIER|AGAP004739|AGAP004739|transcript|AGAP004739-RA.3|protein_coding||c.-3672_-3671insGAATCA|||||3563|,TGAATCA|downstream_gene_variant|MODIFIER|AGAP004736|AGAP004736|transcript|AGAP004736-RA.2|protein_coding||c.*2733_*2734insG…
2L	2974042	G	A	ANN=A|synonymous_variant|LOW|AGAP004738|AGAP004738|transcript|AGAP004738-RA.3|protein_coding|2/2|c.393C>T|p.Ser131Ser|525/1950|393/1641|131/546||,A|upstream_gene_variant|MODIFIER|AGAP004739|AGAP004739|transcript|AGAP004739-RA.3|protein_coding||c.-2177G>A|||||2069|,A|downstream_gene_variant|MODIFIER|AGAP004736|AGAP004736|transcript|AGAP004736-RA.2|protein_coding||c.*4228G>A|||||4066|,A|downstream_…
2L	2974475	C	T	ANN=T|5_prime_UTR_variant|MODIFIER|AGAP004738|AGAP004738|transcript|AGAP004738-RA.3|protein_coding|2/2|c.-41G>A|||||41|,T|upstream_gene_variant|MODIFIER|AGAP004739|AGAP004739|transcript|AGAP004739-RA.3|protein_coding||c.-1744C>T|||||1636|,T|downstream_gene_variant|MODIFIER|AGAP004736|AGAP004736|transcript|AGAP004736-RA.2|protein_coding||c.*4661C>T|||||4499|,T|downstream_gene_variant|MODIFIER|AGAP…
2L	2974612	T	A	ANN=A|5_prime_UTR_variant|MODIFIER|AGAP004738|AGAP004738|transcript|AGAP004738-RA.3|protein_coding|1/2|c.-91A>T|||||178|,A|upstream_gene_variant|MODIFIER|AGAP004739|AGAP004739|transcript|AGAP004739-RA.3|protein_coding||c.-1607T>A|||||1499|,A|downstream_gene_variant|MODIFIER|AGAP004736|AGAP004736|transcript|AGAP004736-RA.2|protein_coding||c.*4798T>A|||||4636|,A|downstream_gene_variant|MODIFIER|AGA…
2L	2976655	C	T	ANN=T|synonymous_variant|LOW|AGAP004739|AGAP004739|transcript|AGAP004739-RA.3|protein_coding|2/2|c.346C>T|p.Leu116Leu|454/2134|346/1566|116/521||,T|upstream_gene_variant|MODIFIER|AGAP004738|AGAP004738|transcript|AGAP004738-RA.3|protein_coding||c.-2221G>A|||||2002|,T|downstream_gene_variant|MODIFIER|AGAP004737|AGAP004737|transcript|AGAP004737-RA.3|protein_coding||c.*4220C>T|||||3881|
2L	2976835	C	T	ANN=T|synonymous_variant|LOW|AGAP004739|AGAP004739|transcript|AGAP004739-RA.3|protein_coding|2/2|c.526C>T|p.Leu176Leu|634/2134|526/1566|176/521||,T|upstream_gene_variant|MODIFIER|AGAP004738|AGAP004738|transcript|AGAP004738-RA.3|protein_coding||c.-2401G>A|||||2182|,T|downstream_gene_variant|MODIFIER|AGAP004737|AGAP004737|transcript|AGAP004737-RA.3|protein_coding||c.*4400C>T|||||4061|
2L	2978057	A	G	ANN=G|3_prime_UTR_variant|MODIFIER|AGAP004739|AGAP004739|transcript|AGAP004739-RA.3|protein_coding|2/2|c.*182A>G|||||182|,G|upstream_gene_variant|MODIFIER|AGAP004738|AGAP004738|transcript|AGAP004738-RA.3|protein_coding||c.-3623T>C|||||3404|,G|downstream_gene_variant|MODIFIER|AGAP004740|AGAP004740|transcript|AGAP004740-RA.2|protein_coding||c.*4927T>C|||||4927|
2L	3024049	A	G	ANN=G|downstream_gene_variant|MODIFIER|AGAP004743|AGAP004743|transcript|AGAP004743-RA.2|protein_coding||c.*2915A>G|||||2909|,G|downstream_gene_variant|MODIFIER|AGAP004745|AGAP004745|transcript|AGAP004745-RA.2|protein_coding||c.*2463T>C|||||2463|,G|downstream_gene_variant|MODIFIER|AGAP004745|AGAP004745|transcript|AGAP004745-RB.2|protein_coding||c.*2463T>C|||||2463|,G|intron_variant|MODIFIER|AGAP00…
2L	3024061	G	C	ANN=C|downstream_gene_variant|MODIFIER|AGAP004743|AGAP004743|transcript|AGAP004743-RA.2|protein_coding||c.*2927G>C|||||2921|,C|downstream_gene_variant|MODIFIER|AGAP004745|AGAP004745|transcript|AGAP004745-RA.2|protein_coding||c.*2451C>G|||||2451|,C|downstream_gene_variant|MODIFIER|AGAP004745|AGAP004745|transcript|AGAP004745-RB.2|protein_coding||c.*2451C>G|||||2451|,C|intron_variant|MODIFIER|AGAP00…
2L	3024067	A	G	ANN=G|downstream_gene_variant|MODIFIER|AGAP004743|AGAP004743|transcript|AGAP004743-RA.2|protein_coding||c.*2933A>G|||||2927|,G|downstream_gene_variant|MODIFIER|AGAP004745|AGAP004745|transcript|AGAP004745-RA.2|protein_coding||c.*2445T>C|||||2445|,G|downstream_gene_variant|MODIFIER|AGAP004745|AGAP004745|transcript|AGAP004745-RB.2|protein_coding||c.*2445T>C|||||2445|,G|intron_variant|MODIFIER|AGAP00…
2L	3038019	A	G	ANN=G|3_prime_UTR_variant|MODIFIER|AGAP004748|AGAP004748|transcript|AGAP004748-RA.2|protein_coding|2/2|c.*32T>C|||||32|,G|upstream_gene_variant|MODIFIER|AGAP004747|AGAP004747|transcript|AGAP004747-RA.3|protein_coding||c.-449T>C|||||324|,G|upstream_gene_variant|MODIFIER|AGAP004749|AGAP004749|transcript|AGAP004749-RA.2|protein_coding||c.-783A>G|||||585|,G|upstream_gene_variant|MODIFIER|AGAP004749|A…
2L	3041110	C	G	ANN=G|upstream_gene_variant|MODIFIER|AGAP004747|AGAP004747|transcript|AGAP004747-RA.3|protein_coding||c.-3540G>C|||||3415|,G|upstream_gene_variant|MODIFIER|AGAP004748|AGAP004748|transcript|AGAP004748-RA.2|protein_coding||c.-2827G>C|||||2699|,G|downstream_gene_variant|MODIFIER|AGAP004749|AGAP004749|transcript|AGAP004749-RA.2|protein_coding||c.*968C>G|||||833|,G|downstream_gene_variant|MODIFIER|AGA…
2L	3041346	AT	A	ANN=A|upstream_gene_variant|MODIFIER|AGAP004747|AGAP004747|transcript|AGAP004747-RA.3|protein_coding||c.-3777delA|||||3652|,A|upstream_gene_variant|MODIFIER|AGAP004748|AGAP004748|transcript|AGAP004748-RA.2|protein_coding||c.-3064delA|||||2936|,A|downstream_gene_variant|MODIFIER|AGAP004749|AGAP004749|transcript|AGAP004749-RA.2|protein_coding||c.*1205delT|||||1070|,A|downstream_gene_variant|MODIFIE…
2L	3041356	GT	G	ANN=G|upstream_gene_variant|MODIFIER|AGAP004747|AGAP004747|transcript|AGAP004747-RA.3|protein_coding||c.-3787delA|||||3662|,G|upstream_gene_variant|MODIFIER|AGAP004748|AGAP004748|transcript|AGAP004748-RA.2|protein_coding||c.-3074delA|||||2946|,G|downstream_gene_variant|MODIFIER|AGAP004749|AGAP004749|transcript|AGAP004749-RA.2|protein_coding||c.*1215delT|||||1080|,G|downstream_gene_variant|MODIFIE…
2L	3071633	C	T	ANN=T|upstream_gene_variant|MODIFIER|AGAP004756|AGAP004756|transcript|AGAP004756-RA.3|protein_coding||c.-3355G>A|||||3319|,T|upstream_gene_variant|MODIFIER|AGAP004759|AGAP004759|transcript|AGAP004759-RA.3|protein_coding||c.-3756C>T|||||3727|,T|downstream_gene_variant|MODIFIER|AGAP004755|AGAP004755|transcript|AGAP004755-RA.2|protein_coding||c.*4683C>T|||||4670|,T|downstream_gene_variant|MODIFIER|A…
2L	3071954	T	C	ANN=C|synonymous_variant|LOW|AGAP004758|AGAP004758|transcript|AGAP004758-RA.2|protein_coding|2/3|c.240A>G|p.Glu80Glu|402/1685|240/1356|80/451||,C|synonymous_variant|LOW|AGAP004758|AGAP004758|transcript|AGAP004758-RC.2|protein_coding|2/3|c.240A>G|p.Glu80Glu|325/1608|240/1356|80/451||,C|synonymous_variant|LOW|AGAP004758|AGAP004758|transcript|AGAP004758-RB.2|protein_coding|2/3|c.240A>G|p.Glu80Glu|40…
2L	3085293	G	C	ANN=C|upstream_gene_variant|MODIFIER|AGAP004760|AGAP004760|transcript|AGAP004760-RA.4|protein_coding||c.-3256C>G|||||2897|,C|intergenic_region|MODIFIER|AGAP004760-AGAP004761|AGAP004760-AGAP004761|intergenic_region|AGAP004760-AGAP004761|||n.3085293G>C||||||
2L	3085439	A	T	ANN=T|upstream_gene_variant|MODIFIER|AGAP004760|AGAP004760|transcript|AGAP004760-RA.4|protein_coding||c.-3402T>A|||||3043|,T|intergenic_region|MODIFIER|AGAP004760-AGAP004761|AGAP004760-AGAP004761|intergenic_region|AGAP004760-AGAP004761|||n.3085439A>T||||||
2L	3085548	T	C	ANN=C|upstream_gene_variant|MODIFIER|AGAP004760|AGAP004760|transcript|AGAP004760-RA.4|protein_coding||c.-3511A>G|||||3152|,C|intergenic_region|MODIFIER|AGAP004760-AGAP004761|AGAP004760-AGAP004761|intergenic_region|AGAP004760-AGAP004761|||n.3085548T>C||||||
2L	3085604	G	T	ANN=T|upstream_gene_variant|MODIFIER|AGAP004760|AGAP004760|transcript|AGAP004760-RA.4|protein_coding||c.-3567C>A|||||3208|,T|intergenic_region|MODIFIER|AGAP004760-AGAP004761|AGAP004760-AGAP004761|intergenic_region|AGAP004760-AGAP004761|||n.3085604G>T||||||
2L	3085768	C	T	ANN=T|upstream_gene_variant|MODIFIER|AGAP004760|AGAP004760|transcript|AGAP004760-RA.4|protein_coding||c.-3731G>A|||||3372|,T|intergenic_region|MODIFIER|AGAP004760-AGAP004761|AGAP004760-AGAP004761|intergenic_region|AGAP004760-AGAP004761|||n.3085768C>T||||||
2L	31753805	T	A	ANN=A|downstream_gene_variant|MODIFIER|AGAP006428|AGAP006428|transcript|AGAP006428-RA.1|protein_coding||c.*4510A>T|||||4510|,A|intergenic_region|MODIFIER|AGAP006427-AGAP006428|AGAP006427-AGAP006428|intergenic_region|AGAP006427-AGAP006428|||n.31753805T>A||||||
2R	56934652	C	T	ANN=T|intergenic_region|MODIFIER|AGAP004492-AGAP004494|AGAP004492-AGAP004494|intergenic_region|AGAP004492-AGAP004494|||n.56934652C>T||||||
2R	56934656	G	A	ANN=A|intergenic_region|MODIFIER|AGAP004492-AGAP004494|AGAP004492-AGAP004494|intergenic_region|AGAP004492-AGAP004494|||n.56934656G>A||||||
2R	56934663	C	A	ANN=A|intergenic_region|MODIFIER|AGAP004492-AGAP004494|AGAP004492-AGAP004494|intergenic_region|AGAP004492-AGAP004494|||n.56934663C>A||||||
2R	56934666	A	C	ANN=C|intergenic_region|MODIFIER|AGAP004492-AGAP004494|AGAP004492-AGAP004494|intergenic_region|AGAP004492-AGAP004494|||n.56934666A>C||||||
2R	56934669	TCC	T	ANN=T|intergenic_region|MODIFIER|AGAP004492-AGAP004494|AGAP004492-AGAP004494|intergenic_region|AGAP004492-AGAP004494|||n.56934670_56934671delCC||||||
2R	57270479	T	C	ANN=C|intergenic_region|MODIFIER|AGAP004516-AGAP004517|AGAP004516-AGAP004517|intergenic_region|AGAP004516-AGAP004517|||n.57270479T>C||||||
2R	57973100	C	A	ANN=A|upstream_gene_variant|MODIFIER|AGAP004582|AGAP004582|transcript|AGAP004582-RA.1|protein_coding||c.-860G>T|||||860|,A|downstream_gene_variant|MODIFIER|AGAP004583|AGAP004583|transcript|AGAP004583-RA.2|protein_coding||c.*4878G>T|||||4878|WARNING_TRANSCRIPT_INCOMPLETE,A|intergenic_region|MODIFIER|AGAP004582-AGAP004583|AGAP004582-AGAP004583|intergenic_region|AGAP004582-AGAP004583|||n.57973100C>A…
2R	58253149	A	T	ANN=T|upstream_gene_variant|MODIFIER|AGAP004596|AGAP004596|transcript|AGAP004596-RA.3|protein_coding||c.-3921T>A|||||3921|,T|upstream_gene_variant|MODIFIER|AGAP004597|AGAP004597|transcript|AGAP004597-RA.2|protein_coding||c.-4215A>T|||||4135|,T|downstream_gene_variant|MODIFIER|AGAP004598|AGAP004598|transcript|AGAP004598-RA.2|protein_coding||c.*4915T>A|||||4773|,T|intergenic_region|MODIFIER|AGAP004…
2R	60355600	A	G	ANN=G|intergenic_region|MODIFIER|mir-iab-4-AGAP004664|AGAP004663-AGAP004664|intergenic_region|AGAP004663-AGAP004664|||n.60355600A>G||||||
2R	61084765	G	A	ANN=A|intron_variant|MODIFIER|AGAP013143|AGAP013143|transcript|AGAP013143-RA.1|protein_coding|2/11|c.316-13146C>T||||||
3R	53038080	A	G	ANN=G|intergenic_region|MODIFIER|AGAP010306-AGAP010307|AGAP010306-AGAP010307|intergenic_region|AGAP010306-AGAP010307|||n.53038080A>G||||||
3L	7276057	G	A	ANN=A|intergenic_region|MODIFIER|AGAP010618-AGAP010619|AGAP010618-AGAP010619|intergenic_region|AGAP010618-AGAP010619|||n.7276057G>A||||||
X	882151	AAAC	A	ANN=A|intron_variant|MODIFIER|AGAP000054|AGAP000054|transcript|AGAP000054-RA.2|protein_coding|15/16|c.4497+1636_4497+1638delAAC||||||
X	882155	A	G	ANN=G|intron_variant|MODIFIER|AGAP000054|AGAP000054|transcript|AGAP000054-RA.2|protein_coding|15/16|c.4497+1639A>G||||||
X	882158	A	G	ANN=G|intron_variant|MODIFIER|AGAP000054|AGAP000054|transcript|AGAP000054-RA.2|protein_coding|15/16|c.4497+1642A>G||||||
X	3075386	T	A	ANN=A|upstream_gene_variant|MODIFIER|AGAP000188|AGAP000188|transcript|AGAP000188-RA.1|protein_coding||c.-1004T>A|||||36|,A|intron_variant|MODIFIER|AGAP000188|AGAP000188|transcript|AGAP000188-RB.1|protein_coding|2/7|c.-88-916T>A||||||
X	3112922	A	T	ANN=T|intergenic_region|MODIFIER|AGAP000189-AGAP000190|AGAP000189-AGAP000190|intergenic_region|AGAP000189-AGAP000190|||n.3112922A>T||||||
X	3170293	T	A	ANN=A|upstream_gene_variant|MODIFIER|AGAP000191|AGAP000191|transcript|AGAP000191-RA.1|protein_coding||c.-2153A>T|||||2153|,A|upstream_gene_variant|MODIFIER|CYP4C26|AGAP000192|transcript|AGAP000192-RA.1|protein_coding||c.-3992T>A|||||3992|,A|intergenic_region|MODIFIER|AGAP000191-CYP4C26|AGAP000191-AGAP000192|intergenic_region|AGAP000191-AGAP000192|||n.3170293T>A||||||
X	24044364	T	C	ANN=C|intergenic_region|MODIFIER|AGAP001091-AGAP001092|AGAP001091-AGAP001092|intergenic_region|AGAP001091-AGAP001092|||n.24044364T>C||||||

### Sheet: RNAseq
Transcript ID	Description	Adjusted p	Fold Change
AGAP004746	THO complex subunit 5	6.16e-07	1.37
AGAP004747	Unknown	0.00299	1.24
AGAP004748	Unknown	0.000472	1.28
AGAP004749	Coproporphyrinogen III oxidase	0.00461	1.23
AGAP004750	Translation initiation factor 4G	0.00522	1.12
AGAP004751	Condensin-2 complex subunit D3	0.0341	1.24
