## Supplementary Table 6 for "Integration of whole genome sequencing and transcriptomics reveals a complex picture of insecticide resistance in the major malaria vector *Anopheles coluzzii*"

### Sheet: Sheet1
Supplementary Table 6: Primers for bacterial PCR. F indicates the forward primer and R the reverse. Source shows the literature source the primer was taken from or the NCBI genome reference used to design primers.
Name	Sequence	Source
SerratiaAg.1_F	CCGGCATCGGCAAAGTCT	https://link.springer.com/article/10.1007/s00284-008-9197-6
SerratiaAg.1_R	ATCTGGCCCGGCTCGTAGCC	https://link.springer.com/article/10.1007/s00284-008-9197-6
Universal16S_PCR_F	TCGACATCGTTTACGGCGTG	https://www.pnas.org/content/pnas/104/21/9047.full.pdf
Universal16S_PCR_R	AGAGTTTGATCCTGGCTCAG	https://www.pnas.org/content/pnas/104/21/9047.full.pdf
Asaia_borgorensis_F	GCGCGTAGGCGGTTTACAC	https://www.pnas.org/content/pnas/104/21/9047.full.pdf
Asaia_borgorensis_R	AGCGTCAGTAATGAGCCAGGTT	https://www.pnas.org/content/pnas/104/21/9047.full.pdf
Rhizobium_tropici_F	GATGGCACCAGTCAGGTGAC	https://sfamjournals.onlinelibrary.wiley.com/doi/full/10.1046/j.1365-2672.1999.00480.x?sid=nlm%3Apubmed
Rhizobium_tropici_R	GGAAGACTTGAACTTCCGA	https://sfamjournals.onlinelibrary.wiley.com/doi/full/10.1046/j.1365-2672.1999.00480.x?sid=nlm%3Apubmed
Acinetobacter_soli_F	TTTAAGCGAGGAGGAGG	https://www.ncbi.nlm.nih.gov/pmc/articles/PMC1393131/
Acinetobacter_soli_R	ATTCTACCATCCTCTCCC	https://www.ncbi.nlm.nih.gov/pmc/articles/PMC1393131/
Elizabethkingia_F	CATGTGAAGGGGCGCTACTTATTGT	https://jcm.asm.org/content/57/4/e01619-18.long
Elizabethkingia_R	TCAGGGTTTGCAGAAGGAAGGTC	https://jcm.asm.org/content/57/4/e01619-18.long
Acetobacter_aceti_F	TGGAGCATGTGGTTTAATTCGA	http://www.spasb.ro/index.php/spasb/article/view/1857
Acetobacter_aceti_R	GCGGGAAATATCCATCTCTGAA	http://www.spasb.ro/index.php/spasb/article/view/1857
Pantoea_dispersa_F	GGAGGTTATGCCCTTGAGGC	Designed to NR_116797.1
Pantoea_dispersa_R	TTTAACCTTGCGGCCGTACT
HerbaspirillumHuttienseF2	GAAAGTGGGGGATCGCAAGA	Designed to NR_114139.1
HerbaspirillumHuttienseR2	GGTAGGCTTTTACCCCACCA
